# Patterns of Interploidy Admixture in Polyploid Complexes: Insights from *Thymus* sect. *Mastichina* (Lamiaceae)

**DOI:** 10.1101/2025.11.27.690785

**Authors:** Francisco José García-Cárdenas, María Ángeles Ortiz, José Carlos del Valle, David Doblas-Pruvost, Manuel de la Estrella, Diego Nieto-Lugilde, Lisa Pokorny, Regina Berjano

**Affiliations:** Departamento de Biología Vegetal y Ecología, Universidad de Sevilla, Avda. Reina Mercedes s/n, 41012 Seville, Spain; Departamento de Botánica, Ecología y Fisiología Vegetal, Universidad de Córdoba, Campus de Rabanales, Edificio Celestino Mutis, E-14071 Córdoba, Spain; Real Jardín Botánico (RJB), CSIC, 28014 Madrid, Spain

**Author notes:** Lisa Pokorny and Regina Berjano should be considered joint senior authors. **Correspondence**: Regina Berjano.

**Keywords:** Angiosperms353, Hyb-Seq, Interploidy Admixture, Phylogenomics, Polyploid Bridges, Population Genomics

## Abstract

Understanding gene flow between ploidy levels in polyploid complexes is essential for species delimitation and conservation. This study explores evolutionary dynamics in the polyploid complex *Thymus* sect. *Mastichina* (Lamiaceae), comprising three taxa: *T. mastichina* subsp. *mastichina*, *T. mastichina* subsp. *donyanae*, and the endangered *T. albicans*. Using Hyb-Seq data, phylogenomics (nuclear orthologs), and population genomics (SNPs), we confirm the section consists of two sister groups with distinct ploidy levels: a diploid and a tetraploid one. The tetraploid group shows low genetic differentiation among its populations, probably indicating rapid expansion across diverse environments. In contrast, the diploid group exhibits more complex genetic structuring, potentially shaped by geomorphology, interploidy introgression, and incipient isolation. Four diploid subgroups (Algarve, Cádiz, Doñana, and Hercynian) are identified, with reticulate evolution. The dense reticulation observed is compatible with incomplete lineage sorting in diploid lineages, due to recent and rapid divergence events. Phylogeographic analyses suggest isolation-by-distance, with two major riverbeds maybe playing a role in shaping genetic differentiation, while interploidy gene flow detected could have facilitated ancient and/or ongoing admixture between diploid and tetraploid lineages, despite geographic isolation. These findings highlight cryptic genetic diversity and emphasise the need for an integrative taxonomy that includes multiple lines of evidence: morphological, cytological, genomic, and ecological. Conservation efforts should prioritise protecting the four diploid subgroups, aided by flow cytometry, since they may harbour critical adaptive potential to both specific habitat types and/or environmental conditions. This work contributes to advancing our knowledge of evolution in polyploid complexes, by combining genomic approaches and highlighting cryptic diversity in *Thymus* species. Future research should investigate morphometric and chemical data, hybridisation events, divergence times, diversification dynamics, and relationships with other *Thymus* species to further understand polyploid evolution and its impact on biodiversity.
