## Supplementary material for "Patterns of Interploidy Admixture in Polyploid Complexes: Insights from *Thymus* sect. *Mastichina* (Lamiaceae)": Suppplemental Table S1

### Sheet: TABLE S1
plant	N	Mean_DNA_2C_pg	se_DNA_2C_pg	pop	pop_name	ploidy	nquire_ploidy	admixture_group	MCT_cluster
A0101	3	1.61	0.04	A01	PUERTO_REAL	diploid	a	Cádiz	Cádiz
A0104	1	1.53		A01	PUERTO_REAL	diploid	a	Cádiz	Cádiz
A0108	2	1.6	0.01	A01	PUERTO_REAL	diploid	a	Cádiz	Cádiz
A0111	4	1.6	0.02	A01	PUERTO_REAL	diploid
A0112	1	1.56		A01	PUERTO_REAL	diploid	a	Cádiz	Cádiz
A0116	4	1.65	0.03	A01	PUERTO_REAL	diploid	a	Cádiz	Cádiz
A0120	2	1.59	0.01	A01	PUERTO_REAL	diploid	a	Cádiz	Cádiz
A0128	4	1.56	0.02	A01	PUERTO_REAL	diploid	a	Cádiz	Cádiz
A0201	1	1.49		A02	LA_BARROSA	diploid	a	Cádiz	Cádiz
A0204	1	1.55		A02	LA_BARROSA	diploid	a	Cádiz	Cádiz
A0206	2	1.58	0.02	A02	LA_BARROSA	diploid
A0209	1	1.74		A02	LA_BARROSA	diploid	a	Cádiz	Cádiz
A0212	2	1.57	0.01	A02	LA_BARROSA	diploid	a	Cádiz	Cádiz
A0217	2	1.52	0.01	A02	LA_BARROSA	diploid	a	Cádiz	Cádiz
A0220	1	1.53		A02	LA_BARROSA	diploid	a	Cádiz	Cádiz
A0224	2	1.54	0	A02	LA_BARROSA	diploid	a	Cádiz	Cádiz
A0229	1	1.84		A02	LA_BARROSA	diploid	a	Cádiz	Cádiz
A0301	2	1.6	0	A03	ROCHE	diploid	a	Cádiz	Cádiz
A0305	4	1.52	0.05	A03	ROCHE	diploid	b	Cádiz	Cádiz
A0309	2	1.59	0.01	A03	ROCHE	diploid	c		Cádiz
A0313	1	1.7		A03	ROCHE	diploid	c	Cádiz	Cádiz
A0316	1	1.63		A03	ROCHE	diploid	a	Cádiz	Cádiz
A0317	3	1.61	0.05	A03	ROCHE	diploid
A0321	4	1.59	0.01	A03	ROCHE	diploid	c	Cádiz	Cádiz
A0323	2	1.69	0.04	A03	ROCHE	diploid
A0324	4	1.58	0.01	A03	ROCHE	diploid	c		Cádiz
A0329	1	1.74		A03	ROCHE	diploid	b		Cádiz
A0401	1	1.51		A04	LA_JUNCOSILLA	diploid	a	Doñana	Doñana
A0404	1	1.5		A04	LA_JUNCOSILLA	diploid	c		Doñana
A0408	1	1.48		A04	LA_JUNCOSILLA	diploid	c		Doñana
A0414	1	1.55		A04	LA_JUNCOSILLA	diploid	b	Doñana	Doñana
A0416	2	1.67	0.01	A04	LA_JUNCOSILLA	diploid	a	Doñana	Doñana
A0420	1	1.49		A04	LA_JUNCOSILLA	diploid	a		Doñana
A0422	1	1.51		A04	LA_JUNCOSILLA	diploid	b	Doñana	Doñana
A0426	2	1.65	0.08	A04	LA_JUNCOSILLA	diploid	b	Doñana	Doñana
A0501	3	1.62	0.05	A05	FARO	diploid	a	Algarve	Algarve
A0504	2	1.62	0	A05	FARO	diploid	a	Algarve	Algarve
A0507	2	1.53	0.01	A05	FARO	diploid
A0510	2	1.57	0.01	A05	FARO	diploid
A0512	3	1.56	0.05	A05	FARO	diploid	a	Algarve	Algarve
A0516	2	1.56	0.12	A05	FARO	diploid	a	Algarve	Algarve
A0520	1	1.61		A05	FARO	diploid	a	Algarve	Algarve
A0524	3	1.59	0.03	A05	FARO	diploid	a	Algarve	Algarve
A0528	1	1.69		A05	FARO	diploid	a	Algarve	Algarve
A0602	2	1.49	0	A06	VILLARRASA	diploid
A0604	1	1.51		A06	VILLARRASA	diploid	a	Doñana	Doñana
A0609	1	1.53		A06	VILLARRASA	diploid	c	Doñana	Doñana
A0612	1	1.53		A06	VILLARRASA	diploid	c		Doñana
A0620	1	1.45		A06	VILLARRASA	diploid	a	Doñana	Doñana
A0701	2	1.52	0.01	A07	BONARES	diploid	b	Doñana	Doñana
A0704	1	1.51		A07	BONARES	diploid	b	Doñana	Doñana
A0708	1	1.51		A07	BONARES	diploid	a	Doñana	Doñana
A0711	2	1.5	0.01	A07	BONARES	diploid	b	Doñana	Doñana
A0716	1	1.47		A07	BONARES	diploid	a	Doñana	Doñana
A0717	2	1.54	0.01	A07	BONARES	diploid
A0720	3	1.6	0.05	A07	BONARES	diploid	b	Doñana	Doñana
A0722	2	1.59	0.05	A07	BONARES	diploid
A0724	1	1.46		A07	BONARES	diploid	b	Doñana	Doñana
A0728	1	1.5		A07	BONARES	diploid	a	Doñana	Doñana
A0801	3	1.58	0.05	A08	PINAR_ALGAIDA	diploid	a	Doñana	Doñana
A0804	1	1.46		A08	PINAR_ALGAIDA	diploid	a	Doñana	Doñana
A0806	2	1.52	0	A08	PINAR_ALGAIDA	diploid
A0808	1	1.52		A08	PINAR_ALGAIDA	diploid	b	Doñana	Doñana
A0812	1	1.51		A08	PINAR_ALGAIDA	diploid	c	Doñana	Doñana
A0816	1	1.6		A08	PINAR_ALGAIDA	diploid	a	Doñana	Doñana
A0817	2	1.53	0	A08	PINAR_ALGAIDA	diploid
A081c	1	1.48		A08	PINAR_ALGAIDA	diploid
A0820	1	1.54		A08	PINAR_ALGAIDA	diploid	b	Doñana	Doñana
A0825	1	1.53		A08	PINAR_ALGAIDA	diploid	b	Doñana	Doñana
A0828	1	1.51		A08	PINAR_ALGAIDA	diploid	c	Doñana	Doñana
A0901	1	1.46		A09	QUARTEIRA	diploid	c	Algarve	Algarve
A0904	1	1.55		A09	QUARTEIRA	diploid	a	Algarve	Algarve
A0908	2	1.5	0.01	A09	QUARTEIRA	diploid	b	Algarve	Algarve
A0912	1	1.6		A09	QUARTEIRA	diploid	a	Algarve	Algarve
A0916	1	1.53		A09	QUARTEIRA	diploid	c	Algarve	Algarve
A0921	1	1.44		A09	QUARTEIRA	diploid	b	Algarve	Algarve
A0924	1	1.61		A09	QUARTEIRA	diploid	b	Algarve	Algarve
A0929	1	1.63		A09	QUARTEIRA	diploid	c	Algarve	Doñana
A1001	3	1.42	0.04	A10	VALE_DO_GARRAO	diploid	c	Algarve	Algarve
A1004	3	1.5	0.03	A10	VALE_DO_GARRAO	diploid	a	Algarve	Algarve
A1012	1	1.67		A10	VALE_DO_GARRAO	diploid	c	Algarve	Algarve
A1016	1	1.63		A10	VALE_DO_GARRAO	diploid	a	Algarve	Algarve
A1020	2	1.49	0.01	A10	VALE_DO_GARRAO	diploid	c	Algarve	Algarve
A1024	2	1.52	0.03	A10	VALE_DO_GARRAO	diploid	b	Algarve	Algarve
A1028	1	1.66		A10	VALE_DO_GARRAO	diploid	b		Algarve
A1101	1	1.58		A11	NIEBLA	diploid	a	Doñana	Doñana
A1103	2	1.58	0.01	A11	NIEBLA	diploid
A1104	2	1.64	0.04	A11	NIEBLA	diploid	b		Doñana
A1105	2	1.51	0.01	A11	NIEBLA	diploid
A1108	2	1.46	0.04	A11	NIEBLA	diploid	b	Doñana	Doñana
A1112	2	1.7	0.01	A11	NIEBLA	diploid	b	Doñana	Cádiz
A1116	3	1.52	0.01	A11	NIEBLA	diploid	a	Doñana	Doñana
A1120	1	1.5		A11	NIEBLA	diploid	b	Doñana	Doñana
A1124	3	1.5	0.03	A11	NIEBLA	diploid	a	Doñana	Doñana
A1128	2	1.55	0.02	A11	NIEBLA	diploid	b	Doñana	Doñana
A1130	1	1.47		A11	NIEBLA	diploid
A1201	2	1.61	0.02	A12	LAS_LOMAS	diploid	b	Cádiz	Cádiz
A1209	1	1.6		A12	LAS_LOMAS	diploid	b	Cádiz	Cádiz
A1211	1	1.73		A12	LAS_LOMAS	diploid
A1212	1	1.55		A12	LAS_LOMAS	diploid	c	Cádiz	Cádiz
A1216	1	1.61		A12	LAS_LOMAS	diploid	b		Cádiz
A1220	1	1.32		A12	LAS_LOMAS	diploid	b		Cádiz
A1224	1	1.35		A12	LAS_LOMAS	diploid	b	Cádiz	Cádiz
A1228	2	1.51	0.01	A12	LAS_LOMAS	diploid	b	Cádiz	Cádiz
A1301	2	1.52	0.02	A13	EL_SOTO	diploid	a	Cádiz	Cádiz
A1304	1	1.58		A13	EL_SOTO	diploid	b	Cádiz	Cádiz
A1308	4	1.62	0.03	A13	EL_SOTO	diploid	b		Cádiz
A1310	2	1.73	0.02	A13	EL_SOTO	diploid
A1312	6	1.58	0.01	A13	EL_SOTO	diploid	b	Cádiz	Cádiz
A1316	1	1.59		A13	EL_SOTO	diploid	a	Cádiz	Cádiz
A1320	2	1.59	0.06	A13	EL_SOTO	diploid	b	Cádiz	Cádiz
A1324	2	1.63	0.04	A13	EL_SOTO	diploid	a	Cádiz	Cádiz
A1329	2	1.55	0.01	A13	EL_SOTO	diploid	b		Cádiz
A1401	1	1.55		A14	CHICLANA	diploid	b	Cádiz	Cádiz
A1404	1	1.58		A14	CHICLANA	diploid	b		Cádiz
A1408	1	1.61		A14	CHICLANA	diploid	c	Cádiz	Cádiz
A1412	1	1.51		A14	CHICLANA	diploid	b		Cádiz
A1416	2	1.65	0.03	A14	CHICLANA	diploid	c		Cádiz
A1418	2	1.55	0.01	A14	CHICLANA	diploid
A1424	1	1.57		A14	CHICLANA	diploid	b		Cádiz
A1428	1	1.58		A14	CHICLANA	diploid	a		Cádiz
A1507	2	1.69	0.04	A15	VILLAMANRIQUE	diploid	c	Doñana	Doñana
A1508	2	1.54	0.02	A15	VILLAMANRIQUE	diploid	b	Doñana	Doñana
A1513	2	1.71	0.02	A15	VILLAMANRIQUE	diploid	c	Doñana	Doñana
A1515	1	1.59		A15	VILLAMANRIQUE	diploid	b	Doñana	Doñana
A1527	1	1.53		A15	VILLAMANRIQUE	diploid	b		Doñana
A1537	2	1.6	0.03	A15	VILLAMANRIQUE	diploid	c	Tetraploid	Doñana
D0101	1	1.44		D01	ALMONTE	diploid	a	Doñana	Doñana
D0104	1	1.52		D01	ALMONTE	diploid	a	Doñana	Doñana
D0109	3	1.58	0.04	D01	ALMONTE	diploid	a	Doñana	Doñana
D0112	1	1.46		D01	ALMONTE	diploid	a	Doñana	Doñana
D0116	1	1.48		D01	ALMONTE	diploid	a	Doñana	Doñana
D0119	2	1.59	0.02	D01	ALMONTE	diploid
D0120	1	1.48		D01	ALMONTE	diploid	a	Doñana	Doñana
D0124	1	1.49		D01	ALMONTE	diploid	a	Doñana	Doñana
D0126	1	1.48		D01	ALMONTE	diploid	a	Doñana	Doñana
D0201	1	1.53		D02	HINOJOS	diploid	a	Doñana	Doñana
D0204	1	1.51		D02	HINOJOS	diploid	b	Doñana	Doñana
D0205	2	1.49	0.02	D02	HINOJOS	diploid
D0207	1	1.51		D02	HINOJOS	diploid	b	Doñana	Cádiz
D0212	1	1.54		D02	HINOJOS	diploid	b	Doñana	Doñana
D0216	1	1.54		D02	HINOJOS	diploid	a	Doñana	Doñana
D0220	1	1.47		D02	HINOJOS	diploid	b	Doñana	Doñana
D0224	1	1.52		D02	HINOJOS	diploid	b		Cádiz
D0227	1	1.49		D02	HINOJOS	diploid
D0228	1	1.49		D02	HINOJOS	diploid	a	Doñana	Doñana
D0301	2	1.55	0.02	D03	LA_JUNCOSILLA	diploid	a	Doñana	Doñana
D0316	2	1.56	0.01	D03	LA_JUNCOSILLA	diploid	a	Doñana	Doñana
D0317	1	1.53		D03	LA_JUNCOSILLA	diploid
D0318	1	1.5		D03	LA_JUNCOSILLA	diploid	a	Doñana	Doñana
D0319	1	1.48		D03	LA_JUNCOSILLA	diploid	a	Doñana	Doñana
D0320	1	1.47		D03	LA_JUNCOSILLA	diploid	a	Doñana	Doñana
D0321	1	1.71		D03	LA_JUNCOSILLA	diploid	a	Doñana	Doñana
D0402	2	1.46	0.02	D04	PINHEIROS_DO_MARIM	diploid
D0404	1	1.52		D04	PINHEIROS_DO_MARIM	diploid	a	Algarve	Algarve
D0405	2	1.47	0.04	D04	PINHEIROS_DO_MARIM	diploid	a	Algarve	Algarve
D0408	1	1.38		D04	PINHEIROS_DO_MARIM	diploid	a	Algarve	Algarve
D0412	1	1.49		D04	PINHEIROS_DO_MARIM	diploid	a	Algarve	Algarve
D0416	1	1.39		D04	PINHEIROS_DO_MARIM	diploid	a	Algarve	Algarve
D0420	1	1.45		D04	PINHEIROS_DO_MARIM	diploid	a	Algarve	Algarve
D0424	1	1.41		D04	PINHEIROS_DO_MARIM	diploid	a	Algarve	Algarve
D0428	1	1.4		D04	PINHEIROS_DO_MARIM	diploid	a	Algarve	Algarve
D0501	1	1.49		D05	ABALARIO	diploid	a	Doñana	Doñana
D0504	1	1.53		D05	ABALARIO	diploid	a	Doñana	Doñana
D0509	5	1.54	0	D05	ABALARIO	diploid	a	Doñana	Doñana
D0512	2	1.63	0	D05	ABALARIO	diploid	a	Doñana	Doñana
D0516	1	1.49		D05	ABALARIO	diploid	a	Doñana	Doñana
D0520	1	1.51		D05	ABALARIO	diploid	a	Doñana	Doñana
D0524	1	1.45		D05	ABALARIO	diploid	a	Doñana	Doñana
D0528	1	1.44		D05	ABALARIO	diploid	a	Doñana	Doñana
D0601	1	1.49		D06	RIBETEHILOS	diploid	a	Doñana	Doñana
D0602	1	1.42		D06	RIBETEHILOS	diploid
D0604	1	1.52		D06	RIBETEHILOS	diploid	a	Doñana	Doñana
D0608	1	1.56		D06	RIBETEHILOS	diploid	a	Doñana	Doñana
D0612	1	1.47		D06	RIBETEHILOS	diploid	a	Doñana	Doñana
D0616	1	1.49		D06	RIBETEHILOS	diploid	a	Doñana	Doñana
D0620	1	1.5		D06	RIBETEHILOS	diploid	a	Doñana	Doñana
D0624	1	1.48		D06	RIBETEHILOS	diploid	a	Doñana	Doñana
D0626	2	1.57	0.07	D06	RIBETEHILOS	diploid
D0628	2	1.55	0.02	D06	RIBETEHILOS	diploid	c	Doñana	Doñana
D0701	1	1.38		D07	CORRAL_DE_LA_LIEBRE	diploid	a	Doñana	Doñana
D0704	2	1.51	0.03	D07	CORRAL_DE_LA_LIEBRE	diploid	a	Doñana	Doñana
D0705	3	1.53	0.01	D07	CORRAL_DE_LA_LIEBRE	diploid
D0708	1	1.44		D07	CORRAL_DE_LA_LIEBRE	diploid	a	Doñana	Doñana
D0712	1	1.4		D07	CORRAL_DE_LA_LIEBRE	diploid	a		Doñana
D0716	1	1.43		D07	CORRAL_DE_LA_LIEBRE	diploid	a	Doñana	Doñana
D0720	2	1.45	0	D07	CORRAL_DE_LA_LIEBRE	diploid	a	Doñana	Doñana
D0724	1	1.53		D07	CORRAL_DE_LA_LIEBRE	diploid	a	Doñana	Doñana
D0728	1	1.54		D07	CORRAL_DE_LA_LIEBRE	diploid	a	Doñana	Doñana
D0801	1	1.51		D08	CORRALILLO_OSCURO	diploid	a	Doñana	Doñana
D0804	1	1.49		D08	CORRALILLO_OSCURO	diploid	b		Doñana
D0808	1	1.47		D08	CORRALILLO_OSCURO	diploid	c		Doñana
D0812	1	1.53		D08	CORRALILLO_OSCURO	diploid	b	Doñana	Doñana
D0816	1	1.49		D08	CORRALILLO_OSCURO	diploid	a	Doñana	Doñana
D0817	2	1.56	0.03	D08	CORRALILLO_OSCURO	diploid
D0820	1	1.5		D08	CORRALILLO_OSCURO	diploid	c		Doñana
D0824	2	1.56	0.02	D08	CORRALILLO_OSCURO	diploid	c	Doñana	Doñana
M0101	1	2.45		M01	CAZALLA	Tetraploid	c	Tetraploid	Tetraploid
M0102	1	2.64		M01	CAZALLA	Tetraploid	c	Tetraploid	Tetraploid
M0105	1	2.65		M01	CAZALLA	Tetraploid	c	Tetraploid	Tetraploid
M0107	1	2.64		M01	CAZALLA	Tetraploid	c	Tetraploid	Tetraploid
M0112	1	2.57		M01	CAZALLA	Tetraploid	c	Tetraploid	Tetraploid
M0116	2	3.02	0.06	M01	CAZALLA	Tetraploid	c	Tetraploid	Tetraploid
M0120	4	2.55	0.01	M01	CAZALLA	Tetraploid	c	Tetraploid	Tetraploid
M0124	1	2.62		M01	CAZALLA	Tetraploid	c	Tetraploid	Tetraploid
M0201	2	1.53	0.05	M02	EL_VACAR	diploid	a	hercynian	Hercinian
M0204	2	1.59	0.02	M02	EL_VACAR	diploid	a	hercynian	Hercinian
M0208	2	1.55	0.01	M02	EL_VACAR	diploid	a	hercynian	Hercinian
M0209	4	1.6	0.01	M02	EL_VACAR	diploid
M0212	1	1.61		M02	EL_VACAR	diploid	a	hercynian	Hercinian
M0216	2	1.61	0.1	M02	EL_VACAR	diploid	a	hercynian	Hercinian
M0220	1	1.59		M02	EL_VACAR	diploid	b	hercynian	Hercinian
M0224	1	1.6		M02	EL_VACAR	diploid	a	hercynian	Hercinian
M0228	1	1.53		M02	EL_VACAR	diploid	a	hercynian	Hercinian
M0302	1	1.77		M03	SOUTH_CARTAYA	diploid	a	Doñana	Doñana
M0304	1	1.66		M03	SOUTH_CARTAYA	diploid	a	Doñana	Doñana
M0308	2	1.48	0.02	M03	SOUTH_CARTAYA	diploid	a	Doñana	Doñana
M0312	2	1.51	0	M03	SOUTH_CARTAYA	diploid	c	Doñana	Doñana
M0317	2	1.51	0	M03	SOUTH_CARTAYA	diploid	a	Doñana	Doñana
M0321	2	1.53	0.01	M03	SOUTH_CARTAYA	diploid	b	Doñana	Doñana
M0324	1	1.48		M03	SOUTH_CARTAYA	diploid	a	Doñana	Doñana
M0328	1	1.57		M03	SOUTH_CARTAYA	diploid	b	Doñana	Doñana
M0401	1	2.69		M04	GILENA	Tetraploid	c	Tetraploid	Tetraploid
M0404	1	2.65		M04	GILENA	Tetraploid	c	Tetraploid	Tetraploid
M0408	1	2.65		M04	GILENA	Tetraploid	c	Tetraploid	Tetraploid
M0411	2	2.73	0.17	M04	GILENA	Tetraploid	c	Tetraploid	Tetraploid
M0416	2	2.65	0.09	M04	GILENA	Tetraploid	c	Tetraploid	Tetraploid
M0417	2	2.74	0.12	M04	GILENA	Tetraploid
M0420	3	2.76	0.05	M04	GILENA	Tetraploid	c	Tetraploid	Tetraploid
M0424	2	2.57	0.03	M04	GILENA	Tetraploid	c	Tetraploid	Tetraploid
M0428	2	2.67	0.09	M04	GILENA	Tetraploid	c	Tetraploid	Tetraploid
M0501	1	2.66		M05	GERENA	Tetraploid	c	Tetraploid	Tetraploid
M0504	1	2.76		M05	GERENA	Tetraploid	c	Tetraploid	Tetraploid
M0505	3	2.59	0.03	M05	GERENA	Tetraploid
M0506	4	2.58	0.03	M05	GERENA	Tetraploid
M0508	1	2.62		M05	GERENA	Tetraploid	c	Tetraploid	Tetraploid
M0511	1	2.64		M05	GERENA	Tetraploid	c	Tetraploid	Tetraploid
M0516	1	2.68		M05	GERENA	Tetraploid	c	Tetraploid	Tetraploid
M0520	1	2.68		M05	GERENA	Tetraploid	c	Tetraploid	Tetraploid
M0521	1	2.88		M05	GERENA	Tetraploid
M0524	1	2.77		M05	GERENA	Tetraploid	c	Tetraploid	Tetraploid
M0526	1	2.91		M05	GERENA	Tetraploid	c	Tetraploid	Tetraploid
M0601	1	2.67		M06	MONTE_GORDO	Tetraploid	c	Tetraploid	Tetraploid
M0604	1	2.88		M06	MONTE_GORDO	Tetraploid	c	Tetraploid	Tetraploid
M0609	1	2.97		M06	MONTE_GORDO	Tetraploid	c	Tetraploid	Tetraploid
M0616	1	2.93		M06	MONTE_GORDO	Tetraploid	c	Tetraploid	Tetraploid
M0617	3	2.64	0.06	M06	MONTE_GORDO	Tetraploid
M0620	1	2.78		M06	MONTE_GORDO	Tetraploid	c	Tetraploid	Tetraploid
M0622	4	2.56	0.05	M06	MONTE_GORDO	Tetraploid
M0623	1	2.8		M06	MONTE_GORDO	Tetraploid	c	Tetraploid	Tetraploid
M0628	1	2.79		M06	MONTE_GORDO	Tetraploid	c	Tetraploid	Tetraploid
M0701	1	2.88		M07	MADRID	Tetraploid	c	Tetraploid	Tetraploid
M0704	1	2.68		M07	MADRID	Tetraploid	c	Tetraploid	Tetraploid
M0708	1	2.61		M07	MADRID	Tetraploid	c	Tetraploid	Tetraploid
M0712	1	2.9		M07	MADRID	Tetraploid	c	Tetraploid	Tetraploid
M0716	2	2.66	0.02	M07	MADRID	Tetraploid	c	Tetraploid	Tetraploid
M0720	4	2.62	0.02	M07	MADRID	Tetraploid	c	Tetraploid	Tetraploid
M0724	2	2.68	0.08	M07	MADRID	Tetraploid	c	Tetraploid	Tetraploid
M0728	1	2.85		M07	MADRID	Tetraploid	c	Tetraploid	Tetraploid
M0802	2	2.59	0.01	M08	VILLALUENGA	Tetraploid
M0808	3	2.95	0.06	M08	VILLALUENGA	Tetraploid	b	Tetraploid	Tetraploid
M0809	2	2.68	0.07	M08	VILLALUENGA	Tetraploid
M0811	3	2.98	0.04	M08	VILLALUENGA	Tetraploid	c	Tetraploid	Tetraploid
M0816	1	2.77		M08	VILLALUENGA	Tetraploid	b	Tetraploid	Tetraploid
M0820	1	2.63		M08	VILLALUENGA	Tetraploid	c		Tetraploid
M0825	1	2.78		M08	VILLALUENGA	Tetraploid	c	Tetraploid	Tetraploid
M0828	1	2.31		M08	VILLALUENGA	Tetraploid
M0829	1	2.67		M08	VILLALUENGA	Tetraploid	c	Tetraploid	Tetraploid
M0901	2	3.07	0.03	M09	RONDA	Tetraploid	c	Tetraploid	Tetraploid
M0904	2	2.86	0.06	M09	RONDA	Tetraploid	b		Tetraploid
M0909	4	2.86	0.03	M09	RONDA	Tetraploid	b	Tetraploid	Tetraploid
M0912	3	2.97	0.04	M09	RONDA	Tetraploid	c	Tetraploid	Tetraploid
M0918	4	2.97	0.05	M09	RONDA	Tetraploid	b		Tetraploid
M0920	2	2.6	0.01	M09	RONDA	Tetraploid	c	Tetraploid	Tetraploid
M0921	2	2.57	0	M09	RONDA	Tetraploid
M0924	2	2.97	0.05	M09	RONDA	Tetraploid	b		Tetraploid
M1001	1	1.51		M10	NORTH_CARTAYA	diploid	b	Doñana	Doñana
M1003	2	1.66	0.01	M10	NORTH_CARTAYA	diploid
M1004	2	1.63	0.01	M10	NORTH_CARTAYA	diploid	c	Doñana	Doñana
M1008	1	1.46		M10	NORTH_CARTAYA	diploid	c	Tetraploid	Doñana
M1012	1	1.48		M10	NORTH_CARTAYA	diploid	c		Cádiz
M1016	2	1.55	0.01	M10	NORTH_CARTAYA	diploid	b	Doñana	Cádiz
M1020	2	1.54	0.03	M10	NORTH_CARTAYA	diploid	c	Doñana	Doñana
M1024	1	1.57		M10	NORTH_CARTAYA	diploid	b	Doñana	Doñana
M1025	2	1.54	0.01	M10	NORTH_CARTAYA	diploid
M1026	2	1.52	0	M10	NORTH_CARTAYA	diploid
M1029	2	1.55	0.03	M10	NORTH_CARTAYA	diploid
M1101	3	1.56	0.02	M11	EL_PORTIL	diploid	a	Doñana	Doñana
M1104	2	1.53	0.02	M11	EL_PORTIL	diploid	c		Doñana
M1108	1	1.5		M11	EL_PORTIL	diploid	b		Doñana
M1112	2	1.76	0.04	M11	EL_PORTIL	diploid	c	Doñana	Doñana
M1113	3	1.54	0.01	M11	EL_PORTIL	diploid
M1116	1	1.51		M11	EL_PORTIL	diploid	a	Doñana	Doñana
M1117	2	1.51	0	M11	EL_PORTIL	diploid
M1120	2	1.72	0.01	M11	EL_PORTIL	diploid	b		Doñana
M1121	1	1.53		M11	EL_PORTIL	diploid
M1124	1	1.55		M11	EL_PORTIL	diploid	c		Doñana
M1127	1	1.52		M11	EL_PORTIL	diploid
M1128	1	1.59		M11	EL_PORTIL	diploid	b		Doñana
M1201	3	2.81	0.03	M12	PAJARONCILLO	Tetraploid	b	Tetraploid	Tetraploid
M1208	3	2.74	0.04	M12	PAJARONCILLO	Tetraploid	b	Tetraploid	Tetraploid
M1216	2	2.6	0.01	M12	PAJARONCILLO	Tetraploid	c	Tetraploid	Tetraploid
M1220	1	2.77		M12	PAJARONCILLO	Tetraploid	c	Tetraploid	Tetraploid
M1224	1	2.76		M12	PAJARONCILLO	Tetraploid	b	Tetraploid	Tetraploid
M1228	1	2.7		M12	PAJARONCILLO	Tetraploid	b		Tetraploid
M1301	1	2.66		M13	SAN_CLEMENTE	Tetraploid	c	Tetraploid	Tetraploid
M1304	2	2.63	0	M13	SAN_CLEMENTE	Tetraploid	c	Tetraploid	Tetraploid
M1308	2	2.74	0.02	M13	SAN_CLEMENTE	Tetraploid	b	Tetraploid	Tetraploid
M1312	1	2.67		M13	SAN_CLEMENTE	Tetraploid	c	Tetraploid	Tetraploid
M1316	2	3.01	0.06	M13	SAN_CLEMENTE	Tetraploid	c	Tetraploid	Tetraploid
M1320	7	3	0.09	M13	SAN_CLEMENTE	Tetraploid	b		Tetraploid
M1324	3	2.95	0.09	M13	SAN_CLEMENTE	Tetraploid	c	Tetraploid	Tetraploid
M1328	2	3.07	0.07	M13	SAN_CLEMENTE	Tetraploid	c	Tetraploid	Tetraploid
M1401	1	1.55		M14	SERRA_DA_ESTRELA	diploid	b	hercynian	Hercinian
M1404	1	1.36		M14	SERRA_DA_ESTRELA	diploid	b		Hercinian
M1408	2	1.55	0.01	M14	SERRA_DA_ESTRELA	diploid	c	hercynian	Hercinian
M1412	1	1.34		M14	SERRA_DA_ESTRELA	diploid	a		Hercinian
M1416	1	1.61		M14	SERRA_DA_ESTRELA	diploid	b		Hercinian
M1424	2	1.57	0	M14	SERRA_DA_ESTRELA	diploid	b		Hercinian
M1428	1	1.45		M14	SERRA_DA_ESTRELA	diploid	b		Hercinian
M1501	1	2.55		M15	PONFERRADA	Tetraploid	c	Tetraploid	Tetraploid
M1504	1	2.76		M15	PONFERRADA	Tetraploid	c	Tetraploid	Tetraploid
M1508	1	2.52		M15	PONFERRADA	Tetraploid	c		Tetraploid
M1516	2	2.72	0.07	M15	PONFERRADA	Tetraploid	c	Tetraploid	Tetraploid
M1520	2	2.59	0.02	M15	PONFERRADA	Tetraploid	b	Tetraploid	Tetraploid
M1528	1	2.69		M15	PONFERRADA	Tetraploid	c	Tetraploid	Tetraploid
M1601	2	2.61	0.03	M16	TORO	Tetraploid	c	Tetraploid	Tetraploid
M1602	1	2.63		M16	TORO	Tetraploid	b	Tetraploid	Tetraploid
M1604	1	2.79		M16	TORO	Tetraploid	b		Tetraploid
M1608	2	2.51	0	M16	TORO	Tetraploid	c	Tetraploid	Tetraploid
M1616	1	2.61		M16	TORO	Tetraploid	c	Tetraploid	Tetraploid
M1620	1	2.78		M16	TORO	Tetraploid	c	Tetraploid	Tetraploid
M1622	3	2.96	0.1	M16	TORO	Tetraploid	b		Tetraploid
M1701	2	2.7	0.04	M17	CERRO_DA_CABECA	Tetraploid	b	Tetraploid	Tetraploid
M1702	2	2.56	0.01	M17	CERRO_DA_CABECA	Tetraploid	b	Tetraploid	Tetraploid
M1703	2	2.65	0	M17	CERRO_DA_CABECA	Tetraploid	b	Tetraploid	Tetraploid
M1801	1	2.48		M18	PARIDERAS	Tetraploid	c	Tetraploid	Tetraploid
M1804	1	2.45		M18	PARIDERAS	Tetraploid	b	Tetraploid	Tetraploid
M1808	3	2.75	0.03	M18	PARIDERAS	Tetraploid	b	Tetraploid	Tetraploid
M1812	3	2.59	0.02	M18	PARIDERAS	Tetraploid	c	Tetraploid	Tetraploid
M1816	1	2.52		M18	PARIDERAS	Tetraploid	c	Tetraploid	Tetraploid
M1820	1	2.5		M18	PARIDERAS	Tetraploid	c	Tetraploid	Tetraploid
M1824	1	2.44		M18	PARIDERAS	Tetraploid	c	Tetraploid	Tetraploid
M1828	1	2.39		M18	PARIDERAS	Tetraploid	c		Tetraploid
